# Genomic properties of variably methylated retrotransposons in mouse

**DOI:** 10.1101/2020.10.21.349217

**Authors:** Jessica L. Elmer, Amir D. Hay, Noah J. Kessler, Tessa M. Bertozzi, Eve Ainscough, Anne C. Ferguson-Smith

## Abstract

Transposable elements (TEs) are enriched in cytosine methylation, preventing their mobility within the genome. We previously identified a genome-wide repertoire of candidate intracisternal A particle (IAP) TEs in mice that exhibit inter-individual variability in this methylation (VM-IAPs) with implications for genome function. Here we validate these metastable epialleles and discover a novel class that exhibit tissue specificity (tsVM-IAPs) in addition to those with uniform methylation in all tissues (constitutive- or cVM-IAPs); both types have the potential to regulate genes in *cis*. Screening for variable methylation at other TEs shows that this phenomenon is largely limited to IAPs, which are amongst the youngest and most active endogenous retroviruses. We identify sequences enriched within cVM-IAPs, but determine that these are not sufficient to confer epigenetic variability. CTCF is enriched at VM-IAPs with binding inversely correlated with DNA methylation. We uncover dynamic physical interactions between cVM-IAPs with low methylation ranges and other genomic loci, suggesting that VM-IAPs have the potential for long-range regulation. Our findings indicate that a recently evolved interplay between genetic sequence, CTCF binding, and DNA methylation at young TEs can result in inter-individual variability in transcriptional outcomes with implications for phenotypic variation.
