## Supplemental Table S1 for "Genomic properties of variably methylated retrotransposons in mouse"

### Sheet: Info
Supplementary Table 1. Information about cVM-IAPs, tsVM-IAPs, false positive candidate IAPs , IAPs identified through the k-mer analysis, regions analysed surrounding cVM-IAPs, candidate ERVs, non-ERV LTRs, LINEs, and SINEs.
Worksheet	Description
cVM-IAPs	IAP name, coordinates, LTR types, structures, methylation ranges and pyrosequencing primers for cVM-IAPs
tsVM-IAPs	As above, but for tsVM-IAPs.
False Positives	As above, but for false positive candidate IAPs.
k-mer IAP candidates	As above, but for IAPs identified through the k-mer analysis
Spreading	CpG location relative to cVM-IAP and pyroseqeuncing primers
ERVs	Coordinates, methylation range in ear and B cells and pyrosequencing primers
LINE_SINE_nonERV	Coordinates, methylation range in ear and pyrosequencing primers
Notes
	denotes assay not performed

### Sheet:  cVM-IAPs
IAP Name	Coordinates (mm10)	Methylation Range (as assessed by pyrosequencing)			LTR Type	Structure	LTR Assayed	Pyrosequencing primers
		Ear	B cell	T cell				F	R	S
Tfpi	chr2:84505210-84510421	62.6867			IAPLTR1	Full Length	5'	GGAGGAAGTAATAGTGTTAATAGGT	[Btn]CTCCCTAATTAACTACAACCCATAAC	AGTAATAGTGTTAATAGGTTAGA
Pgr151	chrX:97141742-97142216	48.2317			IAPLTR2	Solo LTR		AGATGTAAGAAGGGGGTTT	[Btn]CCTCCTATCTACAAATACTTACTCTTTATC	TGTTTTTGAAGATGTAAGTAATAAA
Rab6b	chr9:103,108,602-103,109,112	44.1267			IAPLTR2	Solo LTR		AGTGGGTAGGGTAGGTTAGATAAA	[Btn]CCCTAATTAACTACAACCCATAACC	ATGTAAATAGTTGTTGGGA
Bmf	chr2:118554766-118558375	43.4494			IAPLTR2	Full Length	5'	TTTTGGTTGAAGGGATTTTTATAGT	[Btn]CTCCCTAATTAACTACAACCCATAAC	TTTTATAGTTAATAATTGTTGGGA
Marveld2	chr13:100588952-100594225	42.012			IAPLTR1	Full Length	5'	AGGAAGGAAGGTGATATAGAGA	[Btn]CCCTAATTAACTACAACCCATAAC	TTTAAGTTGGTAAATAAATAATTTG
Gm5444	chr13:4942653-4943122	40.835			IAPLTR2	Solo LTR		GGTTTGGTTTTGTTTATGAAGAGTT	[Btn]ATCACTCCCTAATTAACTACAACC	ATATGTATATGTTGTTGGGA
Tfec	chr6:16359773-16360249	39.6	20.6367		IAPLTR2	Solo LTR		TGGTGATTTGAATATGTTTAGTTTATAAGG	[Btn]CCTAATTAACTACAACCCATAACCA	GAGGTGTGTTGGGAG
Mbnl1	chr3:60489873-60495084	39.4762			IAPLTR1	Full Length	5'	AAGTTTGTAATGGTGGGAGATTAA	[Btn]CCCTCTTTAAAAAAAACAACCATTACCT	AAAATAAATTGTGGGAAGT
Kcnh6	chr11:106028246-106033560	37.5913			IAPLTR1	Full Length	5'	GTGGAAGTTAGTGATTAGTTTTAGATG	[Btn]TCCCTAATTAACTACAACCCATAACC	TTTGTTTTTGTGTGTGG
2610035D17Rik	chr11:113173017-113173489	37.4411	43.5054	29.5296	IAPLTR2	Solo LTR		TTTTGGATAGGTATAGTTTGTTGAGTTT	[Btn]AATAATCATAAAATACCCTTAACACATAC	GGTGATTGTTGGGAG
Gm13849	chr6:31799370-31804637	36.6298			IAPLTR1	Full Length	5'	AGGGAGTATTATTTTTTGATTGGTTGTAGT	[Btn]ACACAATTCTATTTCTAATCCATTATATCT	TTTATTAATTTAGAATATAGGATGT
Sema6d	chr2:123754521-123754992	29.2225			IAPLTR2	Solo LTR		AGGATTAAGTGAAATGATGTATTAGAGT	[Btn]TCCCTAATTAACTACAACCCATAACC	GTATTAGAGTTTTTTTTTTTGTAAG
Eps8l1	chr7:4455442-4460702	28.9917			IAPLTR1	Full Length	5'	AAGGGGGATTGTGGTTGGTTATTAG	[Btn]TCACTCCCTAATTAACTACAACCCATAAC	GGGTGGGTGTGGGAA
Nrros	chr16:32148077-32153339	26.1529			IAPLTR1	Full Length	5'	[Btn]TGTTTATTAATTTAGAATATAGGATGTTAG	CTATACTTTACCCCTCTACAATCTTCCTCT	AAACCCCCCCCACATT
Pink1	chr4:138327386-138327850	25.5417	18.0461		IAPLTR2	Solo LTR		TTTGGGGTTGGGGGTTTG	[Btn]CACTTCCTTTCTTTCCCACTACCTTAT	AGATTTTGGTTTGTTGTG
Snd1	chr6:28924175-28929353	24.9575			IAPLTR1	Full Length	5'	GGGAAAAATAGAGTATAAGTGGT	[Btn]CCAAACTAAAATCCAAAAAACATAACC	GTTTATTAATTTAGAATATAGGATG
Trbv31	chr6:41563001-41563471	24.6617			IAPLTR2	Solo LTR		AAAGAAAGAGGTTTTGGAATAGTGAA	[Btn]ATCACTCCCTAATTAACTACAACC	TTTTAAGTATTATTTTGTTGGGA
Slc15a2	chr16:36765055-36770352	23.34			IAPLTR1	Full Length	5'	GGAAGTATAGAGAGAGTTATGGGGTTTA	[Btn]CCTTCTATTTTAAAAAAAACAACCATTACC	TTTTGGAGTGTGGGA
Fam78b	chr1:166940022-166940493	23.288			IAPLTR2	Solo LTR		TGTTTAAGTTGAGATGTGGATAGT	[Btn]ATCACTCCCTAATTAACTACAACC	TTTATTTAGTATAATTTTGTTGGG
Diap3	chr14:86398118-86398596	22.9522			IAPLTR2	Solo LTR		AGATGTAAGATAGAAGGGGTTTT	[Btn]ACAAACTAAAAATTTCCCACTCTCC	AGTTTTTGAAGATGTAAGTAATAAA
Tmprss11d	chr5:86318273-86318748	21.7558			IAPLTR2	Solo LTR		GGGAAAGGTAGAGTATAAGTAGT	[Btn]AAAAATATTCCTCTTCTCCACATATTCA	TTTATTATTTAGAATATAGGATGTT
Ccl28	chr13:119661606-119669925	21.69			IAPEY4	Full Length	5'	GTGTGGGTGTTTTAGTGGT	[Btn]AACAACACCCATAATCCTCATAC	GTGGAATTGTAAAGGG
Arhgap31	chr16:38714372-38721475	21.4723			IAPLTR1a	Full Length	3'	[Btn]GGGTTGTAGTTAATTAGGGAGTGATG	ACTAACTTTCAAAACAAACCTTCTAAT	AAACACCTCTACCTATC
Rnf157	chr11:116389405-116394709	20.9394			IAPLTR1	Full Length	5'	GTTATTTGGGATAGGATGAGAGTTAGTA	[Btn]ATCACTCCCTAATTAACTACAACC	AGGAGGGTGTGGGAA
Gm20110	chr10:99599559-99600037	19.8329			IAPLTR2	Solo LTR		AGTATTATTGTAGTTTTAAAGGAGTATAGA	[Btn]CCTTCACTTAAAACCCATCACTCCCTAATT	AGATGGGTGTTGGGA
Gm15800	chr5:121330119-121330536	17.9642			IAPLTR2a	Solo LTR		ATGAAGATGAGGGGTTGTAGTATG	[Btn]CCCCCTCCCCTTTAAAAAAAATTATCCTTC	AGAGATAGATGTTGGGA
Glra2	chrX:165666796-165667264	17.9358			IAPLTR2	Solo LTR		[Btn]AAAGATGTAAGAAGGGGGTTT	ACACCATAACCAAAACAAATTCTT	ACATTTTAATTAAATCTTATTAATC
Dmrta1	chr4:89875828-89876305	17.8383			IAPLTR2	Solo LTR		ATAGTTGATATGAGGTTTTTAATAGTAGAG	[Btn]CCCTAATTAACTACAACCCATAAC	ATGATGTATTTAATTGTTGGGA
Mucl1	chr15:103767007-103767333	17.7833			IAPEY4	Solo LTR		TTGGGAGAGATTTTGTTGGTAAGGTA	[Btn]CACACTTTCTAAACCTTCTTTATCTACC	TTAGTTATATTTTTTAATTAGGTGT
Ptprt	chr2:161511655-161512123	17.3096			IAPLTR2	Solo LTR		GGGAAAGGTAGAGTATAAGTAGT	[Btn]TCACCAAAAAATAATCCTACTAACTCA	TGTTTATTATTTAGAATATAGGATG
Wdr1	chr5:38598378-38598869	17.0738			IAPLTR2	Solo LTR		ATGGGGTAGAGAAATATTTTTGATATATG	[Btn]ATACTTAAATAAACCCAAAACTATCCC	GTTTATTATTTAAAATATAGGATGT
Bex6	chr16:32195538-32200340	16.8254			IAPLTR1	Full Length	3'	[Btn]TTTTGGTTTTTGAAGATGTAAGAATAAAGT	ACCCTATAATCTACCTACAATAATCC	ACAAAAATCTAAAAACCCTTATTAT
Zfp619	chr7:39655242-39655724	15.4092			IAPLTR2	Solo LTR		AGTTTTATTAAAGGTGAAGAAGTGTAGA	[Btn]CTTCACTTAAAACCCATCACTCCCTAAT	TGTAGATAGTTGTTGGGA
Txn2	chr15:77895207-77902357	15.3879			IAPLTR1	Full Length	3'	GTAGAAGATTTTGGTTGTTGTGT	[Btn]TCTTCCTCTAATTAACTCCCAAATCTAT	ATTTTGGTTGTTGTGTT
1700030C10Rik	chr12:20845324-20852901	15.1728			RLTR46A2	Full Length	5'	AGGGTTAAGTAAGAAGGATAGTAGAG	[Btn]ATTACTCCCTACACATACACAC	AAGTGAGTTTGTAGAAAG
Slc22a28	chr19:8019332-8019674	14.095			IAPLTR4	5'LTR-int		GGAAAGGTAGGGTATAAGGAATAGA	[Btn]ATTTCCAACCTTAATATCTCCATAAC	AGGGTATAAGGAATAGAAAAA
Lhfpl2	chr13:94024732-94025225	13.3225			IAPLTR2	Solo LTR		[Btn]GGTTGTAGTTAATTAGGGAGTGAT	ACAACAACACAACCCAAACAATAATC	CAACCCAAACAATAATCTTAA
Rims2	chr15:39173041-39178257	13.0358			IAPLTR1	Full Length	5'	TTGTAAGAGTTTTTTGAGGGTTTTATGTAA	[Btn]CATCACTCCCTAATTAACTACAACC	ATTTTGTTTGTGGGAAG
Aire	chr10:78020226-78025621	12.9308			IAPLTR1	Full Length	3'	TTGAGTTTTATAAGAGGGTATTAGTAGATG	[Btn]ACTCCTAAAAATATAACAATAAAACCTTAC	GAGGGTATTAGTAGATGTT
Olfr161	chr16:3625352-3632950	12.6958			RLTR46B	Full Length	5'	AAATTAAAGAAGAATGTGGAAAGT	[Btn]AATTCTCATACACCCTAAAAACAAACTATA	ATATGTGAGGTTATTAGATGGT
P4ha1	chr10:59381799-59387060	12.4898			IAPLTR1	Full Length	5'	AGGTTGGAGAGATAAAGGTATTGT	[Btn]TCACTCCCTAATTAACTACAACCC	GTGTTTGTTTGTGGGA
Rps12	chr10:23726341-23726813	12.3796			IAPLTR2	Solo LTR		AGAGTTGTTATGGTTTTTTTATAGTAATAG	[Btn]ATCACTCCCTAATTAACTACAACC	ATATTGTAAATTGATTATTGTTGG
Sntg1	chr1:8410688-8411149	12.3625			IAPLTR2	Solo LTR		GGGAAAGGTAGAGTATAAGTAGT	[Btn]ATAATAAAATCACCATCCCTAACCT	TTGTTTATTATTTAGAATATAGGA
Ect2l	chr10:18139121-18139597	12.3565			IAPLTR2	Solo LTR		GGGAAAGGTAGAGTATAAGTAGT	[Btn]CCACTACCCAACTAAATCATAACA	TGTTTATTATTTAGAATATAGGATG
Sfpq	chr4:127008520-127015691	12.1108			IAPLTR1	Full Length	5'	AGATATTGATTAGATTTGTTAGGAAGTAT	[Btn]CCCTTTCCTCTTTAAAAAAAACAACAATT	TGTTTTAAGTTGGTAAATAAATAAT
5730507C01Rik	chr12:18390684-18391250	12.0508			IAPLTR2	Solo LTR		TGATTGTTTTTAATGGAGAATATGTTTAG	[Btn]ATCACTCCCTAATTAACTACAACC	AGTAGTTGTTATTTTTTTGATTGAA
Gm5936	chrX:74872947-74880330	12.0337			IAPEY4	5'LTR-int		ATGGATAGATAGAAGGATTGGGAATA	[Btn]ACAACACCCATAATCCTCATACA	GGAATATTTAAGATTGTAAAGGG
Pifo	chr3:106003602-106003967	12.0269			IAPLTR1	Solo LTR		[Btn]GGGAAAGGTAGAGTATAAGTAGT	CCACACTTCCATCTTCCTTCTTCTTAA	CTTCTTAAATTTCATATAATTTATT
Dydc2	chr14:41053402-41061665	11.3508			IAPEY4	Full Length	5'	AGTATATTTGTTTTAGGGGTTTGTAGA	[Btn]ATAACAACACCCATAATCCTCAT	ATATATGTGTTATTATTAGATAGTG
Rsg1	chr4:141207607-141210591	10.8554			IAPLTR2	Full Length	5'	GTTTGATTTTTGGGGTTTATTTAGTGG	[Btn]TCACTTAAAACCCATCACTCCCTAATTAAC	ATAGAATTATATATGTTGGG
Klhl34	chrX:157798018-157798487	10.3			IAPLTR2	Solo LTR		GGAATGGGTAGGTGGTTATTATTAGA	[Btn]ATCACTCCCTAATTAACTACAACC	TTGTTTTTTGTTGGGAG

### Sheet: tsVM-IAPs
IAP Name	Coordinates (mm10)	Methylation Range (as assessed by pyrosequencing)			Tissues with variable-methylation	LTR Type	Structure	LTR Assayed	Pyrosequencing primers
		Ear	B cell	T cell					F	R	S
Hist4h4	chr6:136801752-136802435	6.72444	27.9356	3.60444	None looked at	IAPLTR2a2	Solo LTR		GGAAAGTTATTTAGTGGTAAGAAAAATAGA	[Btn]ATTACTCCCTAATTAACTACAACC	TGTTTTAAGTGGTAAATA
9030624G23Rik	chr12:23597690-23606009	7.09625	24.0758		Brain, Liver, Kidney, Testes	IAPEY4	Full Length	5'	TGAGTTGGTTTTATAAGGGTGGTTAAGTG	[Btn]ACAACACCCATAATCCTCATACAC	GGTGGTTAAGTGTAAAGG
Mapk4	chr18:73959219-73959588	4.8833	21.9667		None looked at	IAPEY2	Solo LTR		GATGGGTGAGTAATAAATTAGGAGT	[Btn]TCCATCACACACTACTTTCTCTACT	AGAATTAGGTTGTTTGAGTG
Mtmr7	chr8:40609943-40610339	5.75167	21.088		Brain, Liver	IAPLTR2a	Solo LTR		GAGTAAAGGTAGAGTATATGTAGTGG	[Btn]AAAAAACAACACAACCTATACTAACT	TGTTTATTATTTAGAATATAGGATG
Gm5645	chrX:154136453-154143405	6.20222	20.8522		None looked at	IAPEY5	Full Length	3'	TGAAATTGGTGTAATAAAGTTGTTGTAG	[Btn]CTCTCTCTCCTTCCAATTTAAATATAC	AGTTGTTGTAGAAGGATT
Fam5c	chr1:146805793-146806250	5.90833	20.8375		Brain, Liver, Kidney	IAPLTR2	Solo LTR		GGTTGATATAGTAAGGTGTTTGTTTAGAAG	ATCACTCCCTAATTAACTACAACC	ATAAATTTAGATTTGTTGGG
Hunk	chr16:90341544-90349872	4.72	20.64		None looked at	IAPEY4	Full Length	3'	[Btn]GGGATAAGTTAGGGATAAGTAAGTAGTT	CATACTATCTTCTCCTTATCAATCACTATT	CACTATATCTTAATTTACTTCTCTA
Tchp	chr5:114699476-114699927	3.87111	17.3494		Brain, Kidney	IAPLTR2a2	Solo LTR		AGAAAGATATAATATTGTTTTGGAGTGTG	[Btn]CCCCCTCCCTTTTAAAAAAAATTATCCT	TGTTTTGGAGTGTGG
Rftn1	chr17:50074463-50078819	2.81583	16.7212		None looked at	IAPLTR1	Full Length	5'	[Btn]GGGGAAGGTAGAGTATAAGTAGT	AAAACCAACATAAAATATCTTCCTATATC	CCTATATCACTCTCTACCTATT
Lrfn3	chr7:30385301-30392433	3.781	16.5507		None looked at	IAPLTR1	Full Length	3'	GTGTTGTTTGGAGTTGGTATG	[Btn]CTTACTTCCCTCTCTCTTACTTCTTACAC	TGTTAATTATTTGTTTTAGGTTTAG
Ube2e2	chr14:19005874-19013019	6.84	16.186		None looked at	IAPLTR1	Full Length	3'	[Btn]TGTAGTAGAAGATTTTGGTTGTTGTGT	TCAACATCCTCCACTAATTTAATCCTATA	CCTCCACTAATTTAATCCTATAATA
Tle1	chr4:71291216-71293236	1.29444	14.97		None looked at	IAPLTR4	Full Length	5'	GGAATTTTAGAGTTGTTTTGATTTGTATTT	[Btn]ATTTTTCACCCTAACTAATTACTCAC	AGGTGTTTGTGAGGA
Vmn2r25	chr6:123931135-123931461	8.71333	14.8458		Liver	IAPEY4	Solo LTR		GGGTTGGTGTTTTAGGTGTATTA	[Btn]CCACACACTTTCTAAACTTTCTTTATCTA	GTGTTTTAGGTGTATTATTGG
Ylpm1	chr12:85003518-85003995	7.51166	14.0383		Brain, Kidney	IAPLTR2	Solo LTR		GGGAAAGGTAGAGTATAAGTAGT	[Btn]TCCCTAAACCTTTTCTTCCTTCTC	ATTATTTAGAATATAGGATGTTAG
Mrs2	chr13:25007400-25015719	4.74833	13.4096		Testes	IAPEY4	Full Length	3'	TGGATGAGATTTTTTTTAGGGGAAGTA	[Btn]CCACACACTTTCTAAACTTTCTTTATCTA	GTATAAATTGTTTTTAAAGTAGTAA
Cyp4a12a	chr4:115281069-115281532	6.65417	12.871		Liver, Kidney	IAPLTR2	Solo LTR		GGGAAAGGTAGAGTATAAGTAGT	[Btn]AAATTCCACCAAATATATCTTATTACCC	TTGTTTATTATTTAGAATATAGGA
Firre	chrX:50565246-50565556	4.61167	12.3512		None looked at	IAPEY3C	Solo LTR		GGGTGATGAGTGAGTAGTTAATTAGGA	[Btn]AAATTTCACACTAAAACCCAATATTTTTCC	TTTAATAAAAGTGTGTAGAAGGG
Ccr9	chr9:123742717-123749810	1.2075	12.34		None looked at	IAPLTR1	Full Length	5'	GTAGAAAATTGGGGGAAATTTATTTGAG	[Btn]CCCCTCCCTCTTAAAAAACATTCTCCT	TTTTTAGTTTTTATTATTGTTGGG
E030019B13Rik	chr12:56525185-56525535	3.78417	12.2946		Liver	IAPLTR1	Solo LTR		GGGAGTATTATTTTTTGATTGGTTGTAGT	[Btn]ATAATATATAAACTCTAAACCATAACACAA	GTTTATTAATTTAGAATATAGGATG
Acss2	chr2:155538451-155538811	7.6825	12.0533		Brain, Liver	IAPLTR1	Solo LTR		[Btn]TATTTGATGTGGGTTTTGGGAATGGA	CACTTAAAACCCATCACTCCCTAATTAACT	CAAATTATTTATTTACCACTT
Nelfa	chr5:33953278-33954255	7.10667	12.03		None looked at	RLTR46	Full Length	5'	[Btn]ATATAGTTTGTTTATTGATAAAGGTTAAGT	AACCCCACCTTTTCCTTCTATAA	CCTTTTCCTTCTATAAAAAACTAC
Mmp16	chr4:17826926-17827396	9.22833	11.725		None looked at	IAPLTR2	Solo LTR		AATATTTTATTGTGGTAAGGATGTATAGAA	[Btn]CATCACTCCCTAATTAACTACAACC	GGATGTATAGAATGTTGGG
Naip1	chr13:100447491-100447794	5.97416	10.8733		None looked at	IAPEY3C	Solo LTR		AGTTGAGGATAAAATAATTAGAAGGTTATA	[Btn]AATACTACTACTTATATACCCCTCCAT	ATTTTTTTATTATAGTGTGGAGA
4930503H13Rik	chrX:156318492-156323301	4.165	10.6933		None looked at	IAPLTR2	Full Length	5'	[Btn]AATAATAATAAAAAAGAAGGATAGAAGTAT	ACTACAACCCATCCACCCAATTATCATCA	ATACAAATTATATTTACCACTT
Ccr2	chr9:124081175-124082990	2.5	10.675		None looked at	IAPEY3-int	5'LTR-int		GGGGAAGTTAATATTATAATTGTGGAGAG	[Btn]ACACAATAAAAACCAACACCATCTTATA	ATTGTGGAGAGTTATGTT
Apol7e	chr15:77683870-77684197	8.42083	10.5604		None looked at	IAPEY4	Full Length	3'	GGTTTTAATTTATTTTTAGGGTTTATGAGG	[Btn]AAAAATCAAAAATCCAAAACCCATATC	ATGTTTAAGAAGTAAAAGTTAAT

### Sheet: False Positives
IAP Name	Coordinates (mm10)	Methylation Range (as assessed by pyrosequencing)			LTR Type	Structure	Pyrosequencing primers
		Ear	B cell	T cell			F	R	S
Mrgprb5	chr7:48124124-48132441	7.74778	9.58333	7.55667	IAPEY4	5'LTR-int	GGGGGTTTTAATTTATTTTTAGGGTGTATG	[Btn]CAAATATCCCCAACTTATCCCCATCC	AGTTTTTTTGGTTTATTTTAATATG
Vmn1r3	chr4:3192212-3200530	7.01792	9.16875		IAPEY4	5'LTR-int	AGGTTAAAGTTTTTAGGGGTTGG	[Btn]CTTTACCACCTAAATACAAAATCTAACA	TTGGTTGGTTGTGTT
Vmn2r-ps126	chr17:20091771-20097820	7.5875	8.0925	5.21389	IAPEY4-int	int-3'LTR	AATGAATTATGGAGGAATGGTTAGTA	[Btn]AACCAAAATCACCAATCCATCTCC	GGAGGAATGGTTAGTAATAAAA
Fscb	chr12:64146318-64146450	7.33583	7.97458		IAPLTR2	5'LTR-int	GGGAGGGGTAGGGTAATAT	[Btn]CCACAACTCCACCATAAACTACAACC	GTAGGGTAATATAAGTAAAAGG
Cyp4f18	chr8:72024783-72033082	4.62444	7.17556		IAPEY4	5'LTR-int	AGTGTTTTTTTGAAATGGATATAGGT	[Btn]TAATAACAACACCCATAATCCTCATACA	GGTGTAAAGGGTTGTAATAT
Creb3l2	chr6:37464146-37464607	6.58	7.04833	1.34667	IAPLTR2	Solo LTR	TGTAGATGGAGTTTGTGTGTAGTA	[Btn]ACAAATAATCATAAAATACCCTTAACTCAT	GGTTTGTGTTGGGAG
Cdh19	chr1:110612995-110613452	7.05062	6.73542	2.6425	IAPLTR2	Solo LTR	GGGATTTTTTGGTTTTAATATAGAGGT	[Btn]ATCACTCCCTAATTAACTACAACC	ATGTGTAAATTGTTGGGA
Vmn2r97	chr17:18967878-18969281	3.24167	6.26778	0.857778	IAPLTR4	5'LTR-int	GGAGGAGGAGATTTAGAGTATAGG	[Btn]ATAACCCTAAAAAAAAACCTTCATACCC	AGGAGATTTAGAGTATAGGA
3110079O15Rik	chr1:87460131-87467259	5.96208	5.98458	6.1425	IAPLTR1	Full Length	TAGTAGGGGTTTGTTTTTGATAAAAGG	[Btn]CTTCTTACACTCTAACCCCATAAAATATA	TTTGTTTTTGATAAAAGGAGT
Fam32a	chr8:72228229-72232950	0.551666	5.849	7.68533	IAPLTR1	Full Length	GGGTTGTAGTTAATTAAGGAGTGAT	[Btn]ACCTCAACCCAAAAAACTAAACTTAT	TTTGGTTTGTGGTGT
5031425E22Rik (21)	chr5:23379564-23380035	8.30583	5.22667	4.05167	IAPLTR2	Solo LTR	GGGAAAGGTAGAGTATAAGTAGT	[Btn]ACTCCAATATATTCATAACAACCTTACTT	TGTTTATTATTTAGAATATAGGATG
Ear1	chr14:43804374-43812688	3.58	4.54667	2.735	IAPEY4	5'LTR-int	TAGTTAGAGATATGAGTTTTGGGGGTATT	[Btn]ACCACACACTTTCTAAACTTTCTTTATC	AGTTTTGGGGGTATTTA
AK078446	chr2:177236697-177241367	7.49917	4.18167	2.19833	IAPEz-int	int-3'LTR	ATGGAGTGTTTGGGGGAAAT	[Btn]TACTCTTACCCACTAAACCATCTCACC	ATAATTTTTAAGGATAGGGTAT
Gm20268/Cntnap5b	chr1:101897874-101903028	1.66833	3.74833	2.94083	IAPLTR4	Full Length	TGTGATAAGGAGTTTGGTTAGTGA	[Btn]TTTCCATTCCTTATACCCTACCT	GTTAGTGAGGATATATATAGGAT
Nova1	chr12:47417738-47418041	3.77625	3.68083	8.06917	IAPLTR4	Solo LTR	TGTGGGTTATAAAAGGATTGAGTT	[Btn]CTTCCTCAAAAACTAACACACTAATT	TTTTTTGAAGAAGTAAATAATAAAG
Scgb2b27 (16)	chr7:33982447-33982773	4.30083	3.21167		IAPEY4	Solo LTR	GTTAATAGTGGAAGAATTTGGTGTGTT	[Btn]CCACAACATACCCAAACCTATAAT	GGTGTGTTTTGTGTTTATTT
1700049G17Rik	chr7:27933746-27942065	1.76292	3.12633	1.82733	IAPEY4	Full Length	GGGTTTTAATTTATTTTTAGGGTGTATGAG	[Btn]CTCCCCTACTATATCTCCTTAATTCCT	TTATTTTAATATGATATAGAAGTAA
Slc10a2	chr8:5217768-5218989	3.44375	2.97583	0.9275	IAPLTR2a2	5'LTR-int	GGAGTTTTTTTTAGATTTTGTGGTTAGAA	[Btn]AATAATTTTTCCCCCCTCAAAC	AGATTTTGTGGTTAGAATGATA
1700054K19Rik	chr6:112099995-112100334	2.472	2.89	1.84889	IAPEY2	Solo LTR	GAGAAAAATGAAGGAAAATAGAGAGAT	[Btn]ATTTATTACTCCCCCATCACCCCATT	TTTTATTTTATAATTTTGTGGAGA
Tsn/12	chr1:118012641-118019825	7.33833	2.78833	2.32333	IAPEY4	int-3'LTR	TTGTAAGGGAGAGGGTGTGGAATAT	[Btn]CTAAACCTTCTTTATCTACCTCACTA	AGAGGTTAGTAGTTTTTGG
abParts	chr12:115737422-115738757	5.659	2.74583		IAPEY3-int	int-3'LTR	[Btn]GGGGGTGTTTTAGTTAGTGAGAAT	CATATAACAACACCAAAAAAAATCACTCC	ACCAACAATAATAAATTCTATTC
Art2aps	chr7:101562085-101562373	4.8525	2.40417	2.29083	IAPEY5	Solo LTR	GTTGAAATTGGTATAATAAAGTTGTTGTAG	[Btn]ACCACACTCCAATAAAATCTCTA	AAGTTGTTGTAGAAGGA
Ano6	chr15:95753316-95753705	1.90933	1.34667	5.991	IAPLTR2a2	Solo LTR	GTGGTAGGAGGTATTTGGAATGTTA	[Btn]ACTACAACCCATCCACTCAATTATCATCA	AGTTGTGTTTTAAGTGG
Gm1335	chr2:93939728-93940154	6.2	1.03	3.875	IAPLTR2a2	Solo LTR	[Btn]TAAGTTTGGGGGGAGTAGAT	ACACAACTATCAATACCATCTTATAATAAC	AATACCATCTTATAATAACAAATAT
Mir30c-2	chr1:23301117-23306356	6.17083	0.955833	4.33583	IAPLTR1	Full Length	TAGGGAGTGATGAGTTTTAGGTAATGG	[Btn]ACCTAAACCTAAATTTAAAAACATATCTCA	AGAAGATTTTGGTTGTTG
Gm4262	chr16:11013423-11013790	4.0675		7.05417	IAPLTR1	Solo LTR	AGAAGATTTTGGTTTGTGGTGTTTT	[Btn]ACCTTCTATCCCTCACTAAATCTAAAATAA	TGTGGTGTTTTTTTTGG

### Sheet: k-mer IAP candidates
IAP Name	Coordinates (mm10)	Methylation Range (ear)	LTR Type	Structure	LTR Assayed	Pyrosequencing primers
						F	R	S
Map3k20	chr2:72275231-72275599	7.52	IAPLTR1	Full Length	5' LTR	﻿TGGATGATTTTTTTTTTTTGAGGTTTAGTA	[Btn]﻿TCCCTAATTAACTACAACCCATAACC	﻿TGTTTTTAGATATTGTGGGA
Gpsm1	chr2:26338105-26338473	4.80792	IAPLTR1	Full Length	5' LTR	﻿TTAGGTAAGTGTTGGATGTTTATTG	[Btn]﻿CCCTAATTAACTACAACCCATAAC	﻿GGATGTTTATTGTGGGA
Cdc73	chr1:142589799-142590150	3.12708	IAPLTR1	Full Length	5' LTR	﻿GTGATAAAAGAAAATAGAGGGAATTAAGT	﻿[Btn]CCCTAATTAACTACAACCCATAAC	﻿TTTTATTTATAGTTTATATGTGGGA
Sox5	chr6:143883423-143883900	9.3375	IAPLTR2	Full Length	5' LTR	﻿TGTAAATATTTTTGTGTGTGAAGGAATATG	[Btn]﻿ACAAATAATCATAAAATACCCTTAACTCA	﻿GAAGTATAGGTAATTGTTGG
Gm47257	chr10:62608888-62609369	4.635	IAPLTR2	Full Length	5' LTR	﻿ATGGATGGGATGTTTTTTTTGTATTA	[Btn]﻿CCCTAATTAACTACAACCCATAAC	﻿ATTATTTTATTTTTTGTTGGGAG
Gm29235	chr2:99552173-99552649	4.40625	IAPLTR2	Full Length	5' LTR	﻿GGGAAAGGTAGAGTATAAGTAGT	[Btn]﻿CCTATATTTCCCCTTTAACCCTCT	﻿TGTTTATTATTTAGAATATAGGATG
Ddx18	chr1:121781203-121781683	3.94875	IAPLTR2	Full Length	5' LTR	﻿TGTGGGTAGTGGTTTTGTATATG	[Btn]﻿ATACAAATAATCATAAAATACCCTTAACAC	﻿ATATATATGTTGGGAGT
A330008L17Rik	chr8:100167446-100167921	3.04267	IAPLTR2	Full Length	5' LTR	﻿AGATGATGAAAGAAAGGGTTTGTAAG	[Btn]﻿CCCTAATTAACTACAACCCATAAC	﻿TGTTTGGTGTTGGGA
Gab2	chr7:97277879-97278355	2.84875	IAPLTR2	Full Length	5' LTR	﻿GGGAAAGGTAGAGTATAAGTAGT	[Btn]﻿CCTCCAAATACATCCATTTACCTA	﻿ATTTGTTTATTATTTAGAATATAG
Srpk2	chr5:23572919-23573397	2.31583	IAPLTR2	Full Length	5' LTR	﻿TGGGAGTAAGTGTATGTATTATTATTGATT	[Btn]﻿ACAAATAATCATAAAATACCCTTAACTCA	﻿AGGATTTTATTTTTGTTGGG
Gm23242	chr14:110365047-110365523	2.21667	IAPLTR2	Full Length	5' LTR	﻿ATGGTGTATGAATAAGAAATGGTATAGAAT	[Btn]﻿ATCACTCCCTAATTAACTACAACC	﻿GTTTGAGTAATTGTTGGGA
Cyp4a32	chr4:115605898-115606374	1.98267	IAPLTR2	Full Length	5' LTR	﻿GTTTATGGGAAAGGTAGAGTATAAGT	[Btn]﻿CCAAAACTCTACAAAAAAACCCTATCCC	﻿TGTTTATTATTTAGAATATAGGATG
Hnf4g	chr3:3865236-3865712	1.92778	IAPLTR2	Full Length	5' LTR	[Btn]﻿TGTGATTTTATTTGTTGGGAGT	﻿CCCTAATTAACTACAACCCATAAC	﻿CCACTTAAAACACAACTATC
Glycam1	chr15:103606692-103607167	1.86625	IAPLTR2	Full Length	5' LTR	﻿GGGAAAGGTAGAGTATAAGTAGTTA	[Btn]﻿AACTAAACCCAAATTTAAAAACATATCT	﻿TGTTTATTATTTAGAATATAGGATG
Phf20	chr2:156210982-156211460	1.79917	IAPLTR2	Full Length	5' LTR	﻿AGTGTTTTAGGGAAAATTTGGGTATTA	[Btn]﻿ACAAATAATCATAAAATACCCTTAACTCA	﻿ATTTTATTTTTAGTAATTGTTGGGA
Lmcd1	chr6:112241494-112241969	1.7425	IAPLTR2	Full Length	5' LTR	﻿TTTGGATATATATTGTGGTTTTTTGAATGT	[Btn]﻿CCCTAATTAACTACAACCCATAAC	﻿GGTTTTTTGAATGTTGGG
Ano4	chr10:88963877-88964375	1.4225	IAPLTR2	Full Length	5' LTR	﻿AGGGTATTTGAGTTTATGTATATGT	[Btn]﻿ACTCCCTAATTAACTATAACCCATAAC	﻿TTTTTTTAAGGTGTTGGGA
Hspa4	chr11:53237231-53237711	1.14067	IAPLTR2	Solo LTR		﻿TTGTTGGGTTTTTGAAATTTTAGAGTGATA	[Btn]﻿TCCCTAATTAACTACAACCCATAACC	﻿AGGAGTATTGTTGGGA

### Sheet: Spreading
cVM-IAP	Side	CpG Location (in bp from IAP)	Pyrosequencing primers
			F	R	S
Bex6	5'	1571 and 1584	﻿GGTTTTTTGGAAGAGTAATTAGTGT	﻿[Btn]CCAAATTCAATCCCTACCATCTACA	﻿TTTTGTATATATGTTTGTGTAAGA
Bex6	5'	1382 and 1435	﻿GAGGATTTGGGTTTGATTGTAGTA	[Btn]﻿CTCTCTCTTCCACCACTTACACT	﻿GGGTTTGATTGTAGTATTTA
Bex6	5'	1205, 1217, 1323 and 1328	﻿AGGTGGGGTAGGGTTTGTA	[Btn]﻿ACACAAACAAACCAAAATATTCATACAC	﻿GGGTAGGGTTTGTATTTTATA and ﻿GAGGATTTTTATTTTTTGGG
Bex6	5'	657, 697 and 712	[Btn]﻿ATATTGATGAGTTTAGGGGGAATT	﻿ACCTTTCTAACCTATCCCAACTTAA	﻿AAATACTAATCTCATCCATATAC
Bex6	5'	347 and 453	﻿AGAGAGGGAGGAAATGAGATT	[Btn]﻿ACCCAAACTAACCTATAATCCACAC	﻿AGGTTTAAGGTGATGTG and ﻿TTTGGTTTTTTATAAAATAGTAGT
Bex6	5'	12 and 114	AGTTTGGGTTATAAGAGGAGAT	[Btn]TCCCAACAAACCCTTCCTTT	﻿AATGGTTGGGTTATATTATT and ﻿GGGTATTAAAGTAAGAGTAGG
Bex6	3'	62, 76, 148, 206, 241, 254, 258 and 290	﻿GGGGGATGGTATTTGGGGTTAT	[Btn]﻿AACCCTCAAATCTTTATTCTCATTTC	﻿AGTTTTTTGAAAGTAAGAGT and ﻿GTTGATATTTTTAGAGATGGG and ﻿GGGTTATAAAGGGTTTTAGG
Bex6	3'	405, 427 and 489	﻿GGTGGTGAGGAAATGGAGATG	[Btn]﻿CCCCTCCCTCTACTTCCTTAT	﻿ATGGGGAGGGGGGTT
Bex6	3'	590, 599, 605, 616, 634, 711, 720, 734 and 749	﻿AGGTTTTGTAGGGAATAGTAATGG	[Btn]﻿AAACCCCCCACTTATTAACCTAACTATATT	﻿AGAAATAGGTGTTTTTT and ﻿GGTTGTTTTGAATTTTGTAAAT
Bex6	3'	935, 942, 955, 1006 and 1009	﻿GATAGTTTTTGTAGGGTTTTGTAAAGTTG	[Btn]﻿AACTTCTTTTCTTACCCTCAAAATACTCC	﻿TGAATTATTTTGGGAGAATG
Bex6	3'	1476, 1586 and 1635	﻿ATGTAAGAGATTGGTGATTTAGGTATTT	﻿[Btn]CATATCTCCATACTTCTCATTCACTTACT	﻿GATTTAGGTATTTTTTTGAGAG and ﻿AATTAGAAGGTTTTAGAATTATATT
Bex6	3'	1833, 1839 and 1978	﻿AGGTGGTTGGAGGTAAATATGA	[Btn]﻿ACCCCCAATAAACAAAACTTCCCAT	﻿GGTAAATATGATGGATTTAGGT and ﻿AATGATGTTAATTTGATAATGTAG
P4ha1	5'	507	﻿TGGTTTTGGAAAAATGTTGTAGG	[Btn]CACACAAAACCAACCAATACAT	GTGTGTGTTGGGGGA
P4ha1	5'	723 and 829	[Btn]ATGATTTTTTGTTAGGATTTGTGTATGT	CAAAACCAAATATACTACACACAAATACA	ATTTATATATTCAAAACACTAAACT and ACTCACTATAAATCAAACCTT
P4ha1	5'	898, 920, 945 and 1045	AGTTATGAAAGGTGGAGGAAGTGT	[Btn]ATAACCAAACTACTTCCAAATACTCA	GTAGTGTATTTTATAGGGG and AATATTATTTAGTAGAGTAGTGTT
P4ha1	5'	1199	AGTAGTAGGGTGGGGATGA	[Btn]CCACCCAATAAAACAATACCTCC	TGGTAGGAGTTTTGG
P4ha1	5'	1522 and 1595	GAGTAGGGGAGTTTTTAGGATAGATTT	[Btn]CCACTATCACTACCCACTACCT	ATTTAGTGGAGGTTTTGTA and AGTTAGGTTTTGGTTTATG
P4ha1	5'	1759	GTTTGTAGAGGGTTTAAGTGAGGAAATTG	[Btn]ATTAACAAAACAACCCCCTCC	AATTATTAAGAGTTTTATTTTTAT
Mbnl1	5'	137 and 301	TGTTATAAATTAGTTTTGGGATGTGGAGAT	[Btn]CCCCTAATCATACCCACAAAC	GGAGATGATTTTGTATAAAGTG
Mbnl1	5'	322	TTTTTGGAATTTTGTAAGATAGAAGG	[Btn]ACTAACCAACACACCAAACAAACACTTTAT	AATTTTGTAAGATAGAAGGTT
Mbnl1	5'	509	AGATTAGGTGTTTGTGGGTATG	[Btn]AAACACATCCTTATTAACTCTCAACTAACT	ATTGTTTTGTAGTTATAGATTTAG
Gm13849	5'	79	GTGTGGTTAGGAGAAATAGTAAGT	[Btn]AACTATTCTAACATTCCCCAACT	GGTTAGGAGAAATAGTAAGTA
Gm13849	5'	354	GATAAAAGGGTGTTGGGAAGGAATG	[Btn]CCCCACAACCAATCTTCCTA	GAATTAAGTATTTTTATTTAAAGTT
Gm13849	5'	473	AGGGAGAGATAAATAAGGTGGATATA	[Btn]AAAATATCTAATAAATTAACCCAACCTCTA	AGGTGTATTTTAATGTATATATTGT
Gm13849	5'	557	AGTGGAGTTTGGGAAGGTATTTA	[Btn]ACCTTCTAACTCCAATTACCAATATCA	GAAGGTATTTAGTATATAAGGG
Rab6b	5'	157 and 163	AGTGAGGAAGGGATAGGTGT	[Btn]ATCTAACCTACCCTACCCACTTC	GGGATTTTTTGTATTTGATTG
Rab6b	5'	294 and 309	[Btn]GGTATATTTTTTAGTAGTAATGGAGTAGAT	CACTAAACTATTTCATTTCCTTAAACTC	CATTTCCTTAAACTCAAAAATC
Rab6b	5'	601	[Btn]GTTTTTTTATTGGGGATTTTGTGTT	ACCCACAACAAATACCTACATTC	ATATTAACACTTTTTTTTTATCTAC
Rab6b	5'	2140, 2149, and 2167	TTGTGTGAGATTGTGGGGGATA	[Btn]ACTACCACAACTACTCTACTCTAA	GGTTATGGTTTTAAAGTGATG
Rab6b	5'	2407 and 2457	GGAGTTTTGTTGGAAGGAGTATGT	[Btn]ACACCATAACCAAACAAACCTAAC	GGTTGAAGATGTGATTTTT
Rab6b	5'	2678, 2700, 2708, and 2712	ATGTGGTTGTTGGGATTTGAA	[Btn]AAAAAATACACTCATCCCCACACT	GGATTTTTGGAAGAGTAG
Rab6b	5'	3062 and 3092	TAGGTGGTTTGGGGGAGA	[Btn]CCTACAACTTCCTATCCAACATCTA	GGTGATAGAGTTAGAGGA
Rab6b	3'	3' LTR	GTTTTTAAAGATGTAAATAGAAGGGGTTTT	[Btn]AAACATATAACTACCCCACCAC	ATTTTGGTTTGTTGTGT
Rab6b	3'	76 and 82	TGGGTGGTGGGGTAGTTATAT	[Btn]AACACCCAACCTTCTTTCT	GTGGGGTAGTTATATGTTT
Rab6b	3'	164	ATGGGTGGTGGGGTAGTTAT	[Btn]ACCCAACCTTCTTTCTACTTTACAAATAAT	TTTTGTAGAGTTTTGGAATTT
Rab6b	3'	275	TATGGTTAATTTTTTGGTTTTGTTAAGG	[Btn]ACCCCAATTTTAAAACCATTTTCAATA	ATTTTTTGGTTTTGTTAAGGTA
Rab6b	3'	430 and 451	GGGGGTTGTTGGATGAAGAGATATA	[Btn]TCCCTTCTCCCTATACTCCCAAAATTCCTA	ATGGTTTTAAAATTGGGG
Rab6b	3'	502	TGGGGTAGAAGATGGAATGTTAAGTAGATA	[Btn]AAAAAACCCAAACTCTCAACACTT	AATAGGAATTTTGGGAGTATA
Rab6b	3'	660	GGGAGGGGATAAAAGAAGAATT	[Btn]ACATAACATCTTTCTACCCTTCCTAATAA	GAATTAGAAGATAGGTGTG
Rab6b	3'	974	AGAGATTTGGAAGAGAGTAGAAGTA	[Btn]CCACCCAACATTTCCTCATCTATA	TGTTTAGATTGTAGGAGTTAA
Rab6b	3'	1313, 1355, and 1371	AGGTATATGGTTTGTGGATAGT	[Btn]ACTCAAACTCCACCCTACTTTTA	TTTGTGGATAGTGGG
Rab6b	3'	1454, 1474, and 1535	GGTATGTTTATATGTTTAGAGGGATGAT	[Btn]AATCTCCCACCCCACATTAAACCCT	ATGTTTAGAGGGATGATT
Rab6b	3'	1620, 1645, 1678, and 1680	GGAGTTTTTTGTGAGGGTTTAATG	[Btn]CCTCTCCAACCACTTACTAATCTTAAC	GTGAGGGTTTAATGTG
Rab6b	3'	1865, 1896, 1914, and 1933	TGAATGGTTAGAGAAGGTTAAGATTAGTA	[Btn]TAACCCAAAAACAATACCCTACCTC	GGGGTTTTGTAAAGTTT
Rab6b	3'	2253, 2287, 2340, 2372, and 2386	TGGTTAGTTTTTTTGGGGATAATTATAGA	[Btn]CTTACTCTACCCTACTACTTCTATCT	AGAGGTTAGTAGGGG
Rab6b	3'	2542, 2548, 2556, 2574, 2578, 2592, 2602, and 2609	GGGTGGGTGAGATAGAAGTAGTA	[Btn]CTCCCAAACCTCTAATATCAT	AGAGGAGGTGGTTTT
Rnf157	5'	247, 251, and 282	[Btn]TAATAGAGGTGATTTATTTGGGGGAAAG	ACCCCTCTCCTACCATAATACTTTATA	ACAAATTCTAAACCAATCTATAC
Rnf157	5'	361, 373, and 387	GGTTGTTATTTAGGAATTTAGGAGGAGTT	[Btn]ATAACACACTTTCCCCCAAATAAATC	ATTTAGGAGGAGTTTAGTT
Rnf157	5'	458	GGTGTGTATGAGGATAGTTATAGTGTA	[Btn]TCCTAAATAACAACCTTAACCTTAACTC	GAATATTAATGTGAATATTTTTT
Rnf157	5'	514	TTGGTGTGTATGAGGATAGTTATAGT	[Btn]CCCCCACCCCCAAAAAATATTCACAT	AATAAATTTTTGTTTAGTATT
Rnf157	5'	1165, 1277, 1289, and 1336	TGAGTAGAGAGAGGGAGATG	[Btn]ACTCTAACACTCTAACCCAATAAT	AGAGAGAGGGAGATGTA
Rnf157	5'	1440, 1443, and 1458	TGATTAATAGTTTGTTTTGAGGTAGTG	[Btn]CCTACCATCTTTTCCCAATAAAC	GTTTTGAGGTAGTGTGTA
Rnf157	5'	2466, 2481, and 2487	GTATGAGGTTGTATGTTTGATATGTAG	[Btn]CCAATTATCTCTTCAACTACTACTCA	TGTAGTATTTTAAAGATAAGTTAAT
Rnf157	5'	2965, 2983, and 3009	GGGAATTGTTAGGATTGGTTAAAATG	[Btn]ACTAACCTCTCTACCCCCTTAATT	GTTAAAATGTAGTAGTTTTTTTAGG
Rnf157	5'	3102, 3132, and 3141	GGTATAGTTTTTGGGTATATTTTTAGAAGA	[Btn]ACAATTCCCCTCATACTATATTCTCTAA	AAGATTGGGAAGTTAAGT
Rnf157	5'	3666	AGTTTATGGAGGTATTTTTTAATTGAAGT	[Btn]TCCAACCCTACCTCTACTTTTCAA	ATTTTGTTTTTAGTTGAGTGT
Rnf157	5'	4336 and 4340	GGTGTTAGGAGTGGTGGTATATATTT	[Btn]CACCATAACAAAACCACATACACA	AAAATGTTTTGTTAGTATGTTATA
Rnf157	5'	4827, 4841, 4926, and 4950	AATTTGTGAAGTAGGGGTTTGTAT	[Btn]ACCTAATCTTCTCTCCCAATACTTAC	AGGGGTTTGTATATAGTAAT
Rnf157	5'	5117, 5133, 5200, 5211, 5217, and 5231	GGTAGGAGAGTTGGGGAGGTATTA	[Btn]ACTAACCATCACCTTAATCTATTCA	AGAAAAGTATAGAGTAGGAAT
Rnf157	3'	3' LTR	TGGGTTGTAGTTAATTAGGGAGTGATG	[Btn]ACTACCCCAAAAACTAACATCCCCTCCT	TTGGTTTGTGGTGTT
Rnf157	3'	305, 375, 387, and 403	[Btn]TTGGTAGTTGTTTAGTGATTGTTAAGT	CCTAATCCAAAAACCTTTCCAATAT	ACTCTCTCTTCCACAT
Rnf157	3'	607, 622, and 725	TTGATAAAATAAAATGAGAGGGATTGTAAG	[Btn]ACTCTACCCCCCTTTCCTTCTAAATAC	GAGAGGGATTGTAAGT
Rnf157	3'	984	AGTTAGATTAGAGTTATGGAATAGAGATGA	[Btn]ACAAAAAAAAACCCAAATACTATTCTTCA	AAATTAAATTTAGTATGTTTTT
Rnf157	3'	1180, 1243, 1278, and 1281	AGGGTTGATTTTGGAGTTTAATATTG	[Btn]AACTTTCCTAAAAATTCCCACTTCTA	AGTTTTTTAAGTGTTGGTATG
Rnf157	3'	1480, 1486, 1512, 1521, 1540, and 1546	GGGTTATTGTAGGTTTATAGTTAGTAAAGA	[Btn]CTATCACTCTCCAAACAACTATT	GTTTATAGTTAGTAAAGAGAGTT
Rnf157	3'	2199	GGGGGGTGAGATAGGAAGATTATGA	[Btn]AAACCATCTCCTAACACCCTACTTAA	GTTTAAGATTAGTTTGGTTTGT
Rnf157	3'	2429, 2477, and 2527	GGAAGGGTGTATAGAAATGTTAAGG	[Btn]ACTACCAAACTCAACTTAATCCTAATT	AGAAATGTTAAGGGGTAG
Rnf157	3'	3313 and 3384	[Btn]AATTTTTTTAATTTGATTTTAGGGGAGAT	CTCTCCCTTCCTATAACTTCTCT	CTAAAAAAAATCTCAAAAATCCC
Rnf157	3'	3644, 3672, and 3694	AGGAAAATATTTGTAAAGGGTAGTGA	[Btn]ACTCCTCCCCTCTATCAAT	GTAAAGGGTAGTGATGT
Rnf157	3'	4265, 4267, 4281, 4283, 4296, 4300, 4317, 4331, and 4380	GGGATTTGATAGTAGTTAGATAGGAATTA	[Btn]TAATCTCCCACCCCACTTATC	ATAGTAGTTAGATAGGAATTAT
Rnf157	3'	4647, 4658, and 4683	[Btn]TAGGTAGTAGAGGGAGATATTGAATTGT	AACTCCCAATAATCACAAACATCC	CAAACATCCAACTACTTC
Marveld2	5'	198, 203, and 207	TGTGTATGTGAATAGTATTGTGGAGATAA	[Btn]ACCTTTTATAAACCTAAACACCCTAAC	GAATAGTATTGTGGAGATAATAG
Marveld2	5'	314	[Btn]TGTATGTGAATAGTATTGTGGAGATAATAG	ATCACATAACCTCAAAACAAATCTACC	CTTTTATAAACCTAAACACCC
Marveld2	5'	858	TTTGGTTATTTTAAGTTAGGTGTGTT	[Btn]ACAAAACCCAAACCACCAATTA	GAGTGTTGGGATTAAAG
Marveld2	5'	1258 and 1313	AGTTTGAGTTGGAATGATTTAGT	[Btn]AATACCACCAAACTAATAAATACTTTCT	TGTTTTGTTGTTATTGATTTTAG
Marveld2	5'	1925, 1938, and 1972	GTGGGTATTGGGAAGATTTTAGAT	[Btn]ACCCCCTCTCTCTTTAATACAA	AAGTTTTATAAAGTTAAGTGTGTT
Marveld2	5'	2036 and 2080	GGGGGTTTTTGTTTTGAAGTTTAG	[Btn]AAACCTAACAATACTCTTACAAACTAACTT	GTTTAGGTTGGTTTTGAAT
Marveld2	5'	2454 and 2470	GGGGTAGGTGTGGTAATGA	[Btn]CTACCTATAAACTATTATAACCCCTCAC	ATTGAAAGGTTTAGTTTTTATATG
Marveld2	3'	3' LTR	GTTAATTTAGTAGGGTAGTGAGTAGGTAT	[Btn]ACACTCTAACCCCATAAAAATATAAACAAT	ATGTTAGTATTTTATTTGTTATTAG
Marveld2	3'	51, 57, 101, and 120	GGTTTGAGATAGGGTTTTATAGGT	[Btn]ACATAACTAAATCCCAAAACCCTCATAAAA	ATTTTGTTAAGTGGGTTAAT
Marveld2	3'	494 and 506	AGTTGGGTATGGTGATGTATAT	[Btn]CTCTAAAATTCTCTAAACCCCACAT	TAGTTGGGAGGAGGG
Marveld2	3'	655	GAATATGTTTTGGGTAATAAAGAAGTGA	[Btn]ATTTAACCCTTAAACTTCCTTCTCTA	ATATTTTTTGTGTTTGTATTTTAA
Marveld2	3'	1095	GTTAGAGGTATAGTAAGATGGTAATAAGT	[Btn]ACTTCTAAACTCAAATAATCCTTACTT	TGGTGGTAGTTGTTTATAAT
Marveld2	3'	1423, 1427, 1438, 1562, and 1661	TGTGGTGGAAGGAAAGAATT	[Btn]CCTCCTCAATACTACACTCCTACACAA	ATGATTTATAAAAAGAAGATAAATT
Marveld2	3'	1833	GTAGGTTAGTTTGGTTTATATAGTAAGTTT	[Btn]TTCTTTCCTTCCACCACAACC	ATATAGTAAGTTTTAAGATTGTTAG
Marveld2	3'	2079	TTGGATGTTGTTATGTTTTTTATTATGATG	[Btn]AATTAAAACCCTACACCACTATTTCTA	ATGTTTTTTTTTTTGAGTTGTT
Eps8l1	5'	93 and 99	GGATTTTTTAGTTGGAGGGGTATGAG	[Btn]TATACTAACCCTTATCACCTTTCTTATCTC	TGGAGGGGTATGAGT
Eps8l1	5'	212 and 222	AGAAAGGTGATAAGGGTTAGTATATTAAG	[Btn]AAAATCTTTCCAACCCCATACCT	GAGGAAAATTTTATTTTTTGAA
Eps8l1	5'	250	AAGGTGATAAGGGTTAGTATATTAAGGT	[Btn]TTCCAACCCCATACCTACTCATTCAA	GGTGGGGAATTATTAGTT
Eps8l1	5'	330 and 376	TGGAGGTTTAGTATGGTTGAATG	[Btn]ATTTTTCCTCCTTTCTTAACAACAA	GGAGAGAGTTTTTAGGTGA
Eps8l1	5'	542	TGATTTTGGGAGTTAAAGTTATAGTTAAG	[Btn]AAAAAAAAATCCCACCCACTAT	GAAGTAGTAGTAGAAGGAT
Eps8l1	5'	995	GGTTTAGTTAGATTTTTTGTGATTGT	[Btn]ACAATAAAAACCTCACACTTATACTACAA	GATTTTTTGTGATTGTGTTT
Eps8l1	5'	1454, 1514, and 1551	[Btn]TTAAGGAGGGAAGGTATAAAGTAAAT	CTCTTCTCTCTATCTCCCATTTTAC	CACATTATCACACCC
Eps8l1	5'	1660 and 1745	AGTTGGGTGTGATAATGTGATT	[Btn]ACAATCCTCATCTCTTCATCTTTAATA	TTTTTGAGATTTATAGGTTAGTTA
Eps8l1	5'	1803, 1866, and 1877	[Btn]TTGTTTTAAATAAGATGGGAGGTAAGG	ACCACAAAACTTTTACTCCAAATAACA	ACCTATTCAAAAAAACCTAACTA
Eps8l1	5'	1994, 2084, 2090, and 2132	GGTTTGTTAGGTAAGAAATGATAGTG	[Btn]AATTCTCCTCTCCCACCATAT	GGTGGATGAGTTGGG
Eps8l1	5'	2407 and 2457	GTGTTATGGTTTTTAGTGATTAAGTTGTAT	[Btn]CATTTCCCCACAAATAACATAATACC	AGTTAAGGTGTAGAATTAGT
Eps8l1	5'	3177, 3188, and 3306	TGGAGTTGAGGGTTGAGA	[Btn]CCCAAACTAACCTTAAACTTACTACATT	GTTATTGTTGTGAATTAGAATG
Eps8l1	5'	3398 and 3448	AATGTTGTGGTTGAGGGTTATTA	[Btn]CCCTCCCTCTTCCATCTTC	GTGGTTGAGGGTTATTATA
Eps8l1	5'	3790, 3840, 3846, 3857, 3885, 3910, and 3948	GGGGAGGGAGGATTTAAAGA	[Btn]CCCAAACCTTATAACTACTACATACCT	ATTTAAGGAGGAGTTTTTTATT

### Sheet: ERVs
ERV Name/Number	Coordinates (mm10)	Methylation Range (as assessed by pyrosequencing)		ERV Family	Pyrosequencing primers
		Ear	B cell		F	R	S
Cep85	chr4:134159390-134164702	24.0067		ERV1	GTTGGAAGTTAAATTTTGGGTAAGTA	[Btn]AATACCATCTATTCTTAACCCTAAAC	ATTAGGATAAGGGTTAAATA
Lamp2	chrX:38485066-38485548	22.1611		ERV1	GTTTAATGAAGGTGTAGTAATGGGTATAT	[Btn]TAACCCCCAACCATAACATTATTTTC	GTGAAGTTAGTTTTGTTAATATTGA
Rufy1	chr11:50445185-50448338	19.7767		ERVK	[Btn]TGTGTAGAAGGATTTTGTTGTAGTA	CCAAACATATCAACTTCAACTTAATT	CAATAATAATAATACCCATATCTT
Kcnk12	chr17:87825643-87826512	16.9347		ERVK	GTTATGAGTTGGGTGGGTAATAAATAGTAG	[Btn]ATACCCCAAAATTAAAACCAAACTCTAACA	ATGAATAAGAGGAGTGTAGGGATTA
Fbxo2	chr4:148166895-148166965	15.8564		ERVK	TAGTATAAAGTAGGGATGAATAAAAAGAGT	[Btn]AACCCCACCAAATCTAAATAACATTCTCT	ATTATTTTTTTTTGTGTGTGTGTA
Scn11a	chr9:119768870-119769617	15.2233		ERVL	GGTAGTATAGAAGATAAAGTAAGGAGAGTA	[Btn]ATATCCTAATACTCATCCAAAATAAATCT	ATTTTAAAGTAGGGGTGG
Pik3c3	chr18:30266511-30272200	14.86		ERV1	AGTATAATTGTAAATGGAGATTAAATTGT	[Btn]ACCAAAACATTATACACCTCTATTTTTCT	ATATTGGGATAGGGG
Slc4a4	chr5:89203776-89209330	14.2878		ERVK	[Btn]AGATGGAAAGGTGGATGTTA	ATATAACTCCTCAAATTCCAACAAT	CCTCAAATTCCAACAATA
Cln8	chr8:14878801-14879350	14.0989		ERVK	AGGATGTTTTTTAGAGGTTAGAAGTAAGTA	[Btn]ACCATAATTCTCCTCCTACTCT	GTGATTGGGTAGAGAAA
Cdkl4	chr17:80562592-80564295	13.2178		ERVK	AAGTTTTTGTAGGAGGTTGTAGT	[Btn]TCACCTCACCAAATACATAACTT	AGTTGGTGGTGTAAAT
2210039B01Rik	chr12:73551335-73551655	12.882		ERVK	[Btn]GAATTAGGAAAATTTGGGGATTGATGTATA	CCCCCTCTAAATTCCTCTCTTACAACTC	CTTACAACTCCAATAACCTTCTC
Rdh7	chr10:127890018-127890535	11.8833		ERVK	AGAATTAATTGGAGATAGGTTTTTAGGAG	[Btn]ACAAAAACTTCCTACCCACTATA	GAGATAGGTTTTTAGGAGTA
Csf2ra	chr19:61199870-61200383	11.7967		ERV1	TGGTATAGGGAGTTAGGTTAGG	[Btn]CATCTTTACCTCCCTCCTTACACA	AGAGATTAGGGAAAATAAGT
Sntb1	chr15:55871468-55877005	11.0888		ERVK	GGGTAAAAGAAGAAATGTAGTTAAGATAG	[Btn]TCTCATTAAAAAAAAAATAACCCACACTC	TGGTTTAGTAGAAAGGTGTA
Art3	chr5:92357515-92358372	11.0133		ERV1	TTTGAGGGGTAGTTTTTATTGAGT	[Btn]TTCCTCTTATCTTAATCACTAATTCTT	GGGGAAGGTAGTGTATTA
8	chr11:52215084-52215404	9.40444	9.60944	ERVK	[Btn]AGGAGGTTGGATTTTAAATGG	CTCCCCCTTCCTTTATAACTAATATC	ACAACTCCAATAACCTTCTCAATC
Poc1b	chr10:99115529-99115705	8.77829		ERVL-MaLR	AGAAGGTAGTTATAGAAGATGTATAGAGA	[Btn]AAACTTTCCTACCTACTTTATTTTCATAC	TGTATAGAGAAAGAGGGTA
Gtf2a1l	chr17:88664764-88664911	7.88222		ERVL-MaLR	TGGAGGAAGTTAGTTGTTTTATGAAA	[Btn]CTTAATTCTATCCATCCATCCTTTATCA	AGTTAGTTGTTTTATGAAAATTAAT
18	chr6:89867147-89867578	7.65916	8.34542	ERV1	TGTATTAAGTAGGGATAGAGGAGTTTGATT	[Btn]TCCACCCAACCACTACTTTATT	AAGTTAGTAAGTTTGTATAATAGA
10	chr1:51458845-51459099	6.53667	5.65889	ERVK	TGGGAGGTGAGTTAAGTGGA	[Btn]ACCCTTTCTACAATCCCTCTTTA	GGTTGTTGTTTTGGTAATAG
24	chr7:49730920-49731344	6.48889	7.85167	ERVL-MaLR	[Btn]ATGATTAAAGATAAGTTGGGGAGGAAAGAA	CCCAACTACAAATTCCAACTCTA	AACTCTATTTAAATTCCTATCCTAA
9	chr16:16147063-16147285	6.47667	4.40167	ERVK	[Btn]TTGGGTTTAGTGTGTTTTTTGGTGAT	TCTACAAATCATCCTCTCTCCTAACTA	CAAAACCTTAAAACAATAACC
6	chr12:115182549-115183364	6.30416	1.8275	ERVK	TGGAGTATTTTTTATATAGGTTGTTATGAT	[Btn]ACTTAATACTACATCCACTCCATTAATAAC	GGAGATTAAGTTTTTATGAATTTTT
23	chr15:101252694-101253218	5.875	1.44833	ERVL	AAGGTTATATTGGGAGTTTGATG	[Btn]ATACCTATAAATAACTCCAATAAAACTCAT	GTGATAGTATATTTATATTGTTTAG
12	chr6:48674274-48674487	4.89778	4.88889	ERVL	AGGGAGTTTTATTTGGAGAGTT	[Btn]TCAATAAAAAAATCAACACCAACTACAAT	TTGGAGAGTTGTTTTGA
15	chrX:167359668-167360011	4.02444		ERVL-MaLR	AATTTTTGTGGAGAAGTGTGT	[Btn]CCCAAATCAACTTCTACTTAAATCTCTAC	GTTGTGATTAAATTTTGATAAAGA
13	chr4:59816007-59816412	3.40278		ERVL	AGGGTTGTTTTTTTTAGGATAGGAAGTAG	[Btn]CCCCATATCACCTACCCACT	GATAGGAAGTAGTTTGATTAG
21	chr1:191385358-191385885	2.86667		ERVK	[Btn]ATTTGGAATAATATAGAGATGTTATGTGG	AACCCTAAACCTCTCACTCT	ATAACTTAACTACAATCCCT
7	chrX:166514215-166514552	2.70889		ERVK	GAAATTTGTTTGTTTAGGGGTGGAG	[Btn]AATTTCAATCCCCAACCATCT	TTTGTTTGTTTAGGGGTGGAG
25	chr7:27744251-27744593	1.88458	7.85556	ERVL-MaLR	AGTATTTAAGTGAGGTTGGTTTATAGT	[Btn]CTCACCAATTTTCTTCCTACTACC	GAGGTTGGTTTATAGTTTAG
2	chr6:38380571-38381084	1.78667	0.56	ERV1	GTTGATTTTTTTAAATTGGTTTTAGAGAGA	[Btn]CCACCCCAAATCATCATAACC	AATTGGTTTTAGAGAGAAG
14	chrX:166468236-166468660	1.73		ERVL-MaLR	ATGTGGGAGAATTTAGTTTATTGTAG	[Btn]AAAACTTACTCTACCCATCACTAC	GGAGAGTGTTATGAGATTTGTAAA
11	chr2:35497816-35498359	1.32917	2.95	ERVL	TATTTGGGGTGAGTAGATATGTG	[Btn]ACCCTCATCTAAAAATAACTAAAACATT	AGTAGATATGTGTGTTGTATT

### Sheet: LINE_SINE_nonERV
Repeat Class	Element Name	Coordinates (mm10)	Experimental range (tissue/ear)	Repeat Family	Pyrosequencing primers
					F	R	S
LINE	Atrnl1	chr19:57615779-57622204	1.44	LINE1	AGATTTTTGGAAAATTAGGAGAAAGTTG	[Btn]ACTCTACCTTTACCTAATTTCTACT	AGGTTATAAGGGGTAATT
LINE	Cnot10	chr9:114651130-114651197	9.40583	CR1	GGGATTATATTTGTAGGAGGAAGTGG	[Btn]TCCACCTAAAACCAACACTACATATA	GTAGGAGGAAGTGGT
LINE	Gm44851	chr7:80423039-80423148	11.9478	LINE1	GTTGATTTATTAGGGGAGGATAAAATTAGT	[Btn]ACCCTAACTTAACCCCTATCAAC	GTTTATTTTTAATTTTAGGTGGG
LINE	Gm5103	chr3:51378194-51378495	5.00625	LINE1	GTTGATTTAAGAAAGAGGTGGATATAAGAG	[Btn]TAAACTCCAATTTCTAAACCTCTAACC	AGGTGGATATAAGAGATTATAG
LINE	Nufip1	chr14:76149801-76149898	6.68333	CR1	AGAAGTATAGTAGGAAGTATTTAAGTTAGA	[Btn]TCTCTCACCACCCTAAAATTACT	AGGAAGTATTTAAGTTAGATAAAA
SINE	Syne2	chr12:76086955-76087075	8.32233	Alu	TTTAGTATTTAGGAGGTAGGGGTAG	[Btn]AATTACTAAAACAAAACCCATCTTTAT	AGAAGGATTTGTGAGT
SINE	Ank3	chr10:70039928-70040061	7.32389	Mir	TAGGTTGTTTATGAGAGGGTGAAT	[Btn]ATCCATACATATCTCCCCTTAATTC	GTGTTAAGTATTTTTTGAAAG
SINE	Gm31447	chr12:69130572-69130652	9.51733	Mir	AGGGAGATATTTGGTGATTAAGAGTATT	[Btn]ATCATAAACCACCCCCCCACATAACT	GGTTTTAAAATTGATTGGGATA
SINE	Spry4	chr18:38568929-38569016	4.958	B4	GATGGTTTAGTGGGGAAAGT	[Btn]ACTAAAATACTTACCACCAAACCTCATA	GTTTAGTGGGGAAAGTT
non-ERV LTR	Ank3	chr10:69777343-69777426	6.06083	LTR	[Btn]AGGATTTATTAGAGGTGTTTGTTATATTG	TACTCCTTTTCCTATAACTCATATATTACT	CACTAACTTCCTACAACTA
non-ERV LTR	Med4	chr14:73507873-73507960	8.89417	LTR	GGGGAAGGGTAGAAAATAAAAGT	[Btn]ATCTAATCCTACCCACTATCCTA	TTTTAATTTAAGTTTATTAAATAAT
non-ERV LTR	Gm35554	chr19:27364498-27364602	1.44933	LTR	GGATGTTGTGGAGATAGTAGTGAATAAGAT	[Btn]TACACAAAACATCACCATTTTAATTTTACT	GTGGAGATAGTAGTGAATAAGATA
non-ERV LTR	Mc3r	chr2:172245507-172245650	5.36222	Gypsy	ATGAGTATAGTTTTGGGTATAATTTTGAT	[Btn]TATAAACATTCTCTCACCACCTTCTTAA	GTTTTGGGTATAATTTTGATG
non-ERV LTR	4930578I07Rik	chr14:66949981-66950076	2.4775	Gypsy	[Btn]ATAGAAATAGTAAGTGTGGTGAATGTT	CCTACCCCCCCACCCTTACTTATA	ATCCTATATTCCAAACCTAT and CCATCTACCACTCTTC
