## Supplemental Table S2 for "Genomic properties of variably methylated retrotransposons in mouse"

### Sheet: Sheet1
Supplementary Table 2. k-mer analysis
Sequence	cVM-IAPs	All IAPs	Enrichment	cVM-IAP names (tsVM-IAP names)	LTR types
AGCCAAGGGTATTTACGACCACTTGTACTCTGTTTTTCCCGTGAACGT (48)	7 (13.7%)	12 (0.1%)	110.4	Gm13849,Kcnh6,Mbnl1,P4ha1,Slc15a2,Snd1,Tfpi	LTR1_Mm (100.0%)
AGGCGAAATATAACGCTCCTAAAAAAGGGGACGGGTTTCCGCC (43)	5 (9.8%)	11 (0.1%)	86	Glra2,Pgr151,Sema6d,Sntg1,Tfec	LTR2_Mm (100.0%)
CAGGGAGTGATGCGCCCTAGGCAATGGTTGTTCTCTTTAAA (41)	11 (21.6%)	43 (0.4%)	48.4	Gm13849,Kcnh6,Marveld2,Mbnl1,Nrros,P4ha1,Rims2,Slc15a2,Snd1,Tfpi,Txn2, (E030019B13Rik)	LTR1_Mm (100.0%)
TTTCGTTTTTGGGGTTTGGGGTTT (24)	5 (9.8%)	21 (0.2%)	45.1	Glra2,Pgr151,Ptprt,Sntg1,Tmprss11d	LTR2_Mm (90.5%), LTR1a_Mm (9.5%)
TTACACTCTGGCCCGATAAAGAT (23)	5 (9.8%)	22 (0.2%)	43	Kcnh6,Marveld2,P4ha1,Slc15a2,Snd1,(E030019B13Rik)	LTR1_Mm (90.9%), LTR1a_Mm (9.1%)
GTAAACAATAGAGCACGCTCTGCGCTTTG (29)	5 (9.8%)	26 (0.3%)	36.4	Bmf,Dmrta1,Gm20110,Rsg1,Sema6d	LTR2_Mm (96.2%), LTR1a_Mm (3.8%)
GCGCTCGCTCGCTGCCTAAAGATGTAAA (28)	12 (23.5%)	64 (0.7%)	35.5	2610035D17Rik,Bmf,Diap3,Dmrta1,Fam78b,Gm20110,Gm5444,Pgr151,Rab6b, Rsg1,Sntg1,Tfec,(Cyp4a12a)	LTR2_Mm (98.4%), LTR1a_Mm (1.6%)
AGGGGTTTCGTTTTTCTC (18)	8 (15.7%)	52 (0.5%)	29.1	Arhgap31,Marveld2,Nrros,Rims2,Sfpq,Slc15a2,Snd1,Txn2,(E030019B13Rik)	LTR1_Mm (69.2%), LTR1a_Mm (30.8%)
TTGTACTCTGCTTTTCCC (18)	5 (9.8%)	35 (0.4%)	27	Bmf,Diap3,Gm20110,Rsg1,Zfp619,(Acss2)	LTR2_Mm (51.4%), LTR1_Mm (42.9%), LTR1a_Mm (5.7%)
CCTGTGTTCTAAGTTGGTAAACAAATAA (28)	15 (29.4%)	108 (1.1%)	26.3	Arhgap31,Eps8l1,Gm13849,Kcnh6,Marveld2,Mbnl1,Nrros,P4ha1,Rims2,Rnf157, Sfpq,Slc15a2,Snd1,Tfpi,Txn2,(E030019B13Rik)	LTR1_Mm (68.5%), LTR1a_Mm (30.6%), LTR2b (0.9%)
TCTCTCTCGCTGGCATCTCTCTGG (24)	18 (35.3%)	133 (1.4%)	25.6	2610035D17Rik,Bmf,Diap3,Dmrta1,Ect2l,Glra2,Gm20110,Gm5444,Pgr151,Pink1, Ptprt,Rab6b,Sema6d,Sntg1,Tfec,Tmprss11d,Trbv31,Zfp619,(Mmp16)	LTR2_Mm (98.5%), EY2_LTR (0.8%), LTR1a_Mm (0.8%)
CTCTGGCTCCTAAAA (15)	5 (9.8%)	39 (0.4%)	24.3	Bmf,Dmrta1,Gm20110,Rsg1,Sema6d	LTR2_Mm (84.6%), LTR2a2_Mm (7.7%), LTR2a (5.1%), LTR1a_Mm (2.6%)
GATGTAAGAAGGGGGCTTTC (20)	5 (9.8%)	41 (0.4%)	23.1	Glra2,Gm5444,Pgr151,Ptprt,Sntg1	LTR2_Mm (80.5%), LTR2a (19.5%)
GCGCGCCGGAGCTCTG (16)	18 (35.3%)	168 (1.7%)	20.3	2610035D17Rik,Bmf,Dmrta1,Ect2l,Fam78b,Glra2,Gm20110,Gm5444,New_8, Pgr151,Pink1,Ptprt,Rps12,Rsg1,Sema6d,Sntg1,Tmprss11d,Trbv31,(Fam5c), (Mmp16),(Ylpm1)	LTR2_Mm (97.6%), LTR2a (1.2%), EY2_LTR (0.6%), LTR1a_Mm (0.6%)
