## Supplemental Table S3 for "Genomic properties of variably methylated retrotransposons in mouse"

### Sheet: Info
Supplementary Table 3. qPCR primers for tsVM-IAP gene expression analysis and ChIP-qPCR
Worksheet	Description
tsVM-IAP	IAP/gene name, exons spanned and primer information
CTCF ChIP	IAP name and primer information for CTCF ChIP-qPCR
H3K9me3 ChIP	IAP name and primer information for H3K9me3 ChIP-qPCR

### Sheet: tsVM-IAP
Gene	Exons picked up by primers (_ denotes exon spanning)	qPCR primers
		F	R
Acss2	1 --> 1_2	GGAGCCACGGGAGTTTTGG	GATCCAGCACGTTGTAGCAG
Acss2	3_4 --> 6_7	AGGGCATTCAGAAGGGTGAC	CTGGGAAGCCCTTCTCTCGG
Acss2	4 --> 6_7	GGAACTTGTGGTGGCTATGC	TCACTGGGAAGCCCTTCTCTC
Fam5C	4_5 --> 6	TCTGGGAGGAGAGGAGTCAC	GGACCTGTCCGTGTTTCTGT
Fam5C	7 --> 8_9	TGGAAAGCCTACAACAGTGAC	TGATGTTCTCTGTCTCGGCA
Fam5C	8_9 --> 9	CCTGCCGAGACAGAGAACAT	TACAGGGCAGAAAGGCTGTG
Mtmr7	1_2 --> 3	CGCACGCCCAAGGTTGAAAA	GTAGCTGTTGTCGCCTGCTT
Mtmr7	4 --> 5_6	TATTGGCAGCTCAGCGATGT	GATGGAGGCATGGCTGTCTT
Rftn1	1_2 --> 3	TGCTGGTCCCCTAAGACAGC	GGCCAGTGAGAAGCCTTGTT
Rftn1	5 --> 5_6	TGCAGGAGTGAACCGAAGAC	TCTCCATCTTCCTGGAGGGC
Rftn1	6_7 --> 8	TGGCATGGCCAATGATTCCT	GTTCAGCAGGGGCATGTAGT

### Sheet: CTCF ChIP-qPCR
IAP Name	qPCR primers
	F	R
Marveld2	GCTGACGTTCACGGGAAAAA	GCGACTGGGAAACAGGAGAC
Tfpi	GGAGGAAGCAACAGTGTCAACAGGC	CTCCCTGATTGGCTGCAGCCCATGGC
Ear1	GCTGCGCACAATGAGGTTTA	CCCCGAATGGCAGAGCTAGA
Dst	GACCAATGAAAGGACACAGGGAGAAAG	GGCACATGCGCAGATTATTTGTTTACCACT
Ell2	GGTTATGGAAGAAAATGCAAATGATAAAAG	GCACAAGTAGTCATAAGATACCCTTGGC

### Sheet: H3K9me3 ChIP-qPCR
IAP Name	qPCR primers
	F	R
Rab6b	TGAACCCATAGTGACTTCCAAA	GGCACATGCGCAGATTATTT
Mbnl1	GGCTTCCCACAGTTTGTTTT	CGAGGTCAAGCCTTCTGTCT
Asxl3	CACATGCGCAGATTATTTGTTT	CCAAAATACTACGCCAGTGTCA
Tfpi	TGGAGGAAGCAACAGTGTCA	GGCTCATGCGCAGATTATTT
Pink1	CCTCTCTTTTAACCCACTACCC	GGCACATGCGCAGATTATTT
