## Supplemental Table S4 for "Genomic properties of variably methylated retrotransposons in mouse"

### Sheet: 4C-seq
Supplementary Table 5.
Viewpoints	Primers without adapter sequence	Samples	Indexes (numbers correspond to Illumina Truseq Indexes)	Primers including adaptor sequence (* indicates phosphorothioate internucleotide linkage, "N" signifies random nucleotide, index in lowercase)
DpnII_marveld2_1st	ACTGCTCAATCAGGTAGATC		No index	AATGATACGGCGACCACCGAGATCTACACTCTTTCCCTACACGACGCTCTTCCGATCTNNNNNNACTGCTCAATCAGGTAGAT*C
NlaIII_marveld2_2nd	AAGGTGACACAGAGATGGCT	1	index 2: cgatgt	CAAGCAGAAGACGGCATACGAGATacatcgGTGACTGGAGTTCAGACGTGTGCTCTTCCGATCTNNNAAGGTGACACAGAGATGGC*T
		2	index 3: ttaggc	CAAGCAGAAGACGGCATACGAGATgcctaaGTGACTGGAGTTCAGACGTGTGCTCTTCCGATCTNNNAAGGTGACACAGAGATGGC*T
		3	index 4: tgacca	CAAGCAGAAGACGGCATACGAGATtgaccaGTGACTGGAGTTCAGACGTGTGCTCTTCCGATCTNNNAAGGTGACACAGAGATGGC*T
		4	index 5: acagtg	CAAGCAGAAGACGGCATACGAGATcactgtGTGACTGGAGTTCAGACGTGTGCTCTTCCGATCTNNNAAGGTGACACAGAGATGGC*T
		5	index 6: gccaat	CAAGCAGAAGACGGCATACGAGATattggcGTGACTGGAGTTCAGACGTGTGCTCTTCCGATCTNNNAAGGTGACACAGAGATGGC*T
dpnii_mbnl1_1st	AGATGTTGATTGCAGTGATC		No index	AATGATACGGCGACCACCGAGATCTACACTCTTTCCCTACACGACGCTCTTCCGATCTNNNNNNAGATGTTGATTGCAGTGAT*C
nlaIII_mbnl1_2nd	AGTCTGTAATGGTGGGAGACT	1	index 2: cgatgt	CAAGCAGAAGACGGCATACGAGATacatcgGTGACTGGAGTTCAGACGTGTGCTCTTCCGATCTNNNAGTCTGTAATGGTGGGAGAC*T
		2	index 3: ttaggc	CAAGCAGAAGACGGCATACGAGATgcctaaGTGACTGGAGTTCAGACGTGTGCTCTTCCGATCTNNNAGTCTGTAATGGTGGGAGAC*T
		3	index 4: tgacca	CAAGCAGAAGACGGCATACGAGATtgaccaGTGACTGGAGTTCAGACGTGTGCTCTTCCGATCTNNNAGTCTGTAATGGTGGGAGAC*T
		4	index 5: acagtg	CAAGCAGAAGACGGCATACGAGATcactgtGTGACTGGAGTTCAGACGTGTGCTCTTCCGATCTNNNAGTCTGTAATGGTGGGAGAC*T
		5	index 6: gccaat	CAAGCAGAAGACGGCATACGAGATattggcGTGACTGGAGTTCAGACGTGTGCTCTTCCGATCTNNNAGTCTGTAATGGTGGGAGAC*T
dpnii_tfec_1st	GTTAATTATTAGTGCAGATC		No index	AATGATACGGCGACCACCGAGATCTACACTCTTTCCCTACACGACGCTCTTCCGATCTNNNNNNGTTAATTATTAGTGCAGAT*C
nlaiii_tfec_2nd	CTACTAGGAAGCTCTGTTGG	1	index 2: cgatgt	CAAGCAGAAGACGGCATACGAGATacatcgGTGACTGGAGTTCAGACGTGTGCTCTTCCGATCTNNNCTACTAGGAAGCTCTGTTG*G
		2	index 3: ttaggc	CAAGCAGAAGACGGCATACGAGATgcctaaGTGACTGGAGTTCAGACGTGTGCTCTTCCGATCTNNNCTACTAGGAAGCTCTGTTG*G
		3	index 4: tgacca	CAAGCAGAAGACGGCATACGAGATtggtcaGTGACTGGAGTTCAGACGTGTGCTCTTCCGATCTNNNCTACTAGGAAGCTCTGTTG*G
		4	index 5: acagtg	CAAGCAGAAGACGGCATACGAGATcactgtGTGACTGGAGTTCAGACGTGTGCTCTTCCGATCTNNNCTACTAGGAAGCTCTGTTG*G
		5	index 6: gccaat	CAAGCAGAAGACGGCATACGAGATattggcGTGACTGGAGTTCAGACGTGTGCTCTTCCGATCTNNNCTACTAGGAAGCTCTGTTG*G
dpnii_pink1_1st	CAAGATTTCCCTCCAAGATC		No index	AATGATACGGCGACCACCGAGATCTACACTCTTTCCCTACACGACGCTCTTCCGATCTNNNNNNCAAGATTTCCCTCCAAGAT*C
nlaiii_pink1_2nd	CTCTCTTTTAACCCACTACCC	1	index 2: cgatgt	CAAGCAGAAGACGGCATACGAGATacatcgGTGACTGGAGTTCAGACGTGTGCTCTTCCGATCTNNNCTCTCTTTTAACCCACTACC*C
		2	index 3: ttaggc	CAAGCAGAAGACGGCATACGAGATgcctaaGTGACTGGAGTTCAGACGTGTGCTCTTCCGATCTNNNCTCTCTTTTAACCCACTACC*C
		3	index 4: tgacca	CAAGCAGAAGACGGCATACGAGATtggtcaGTGACTGGAGTTCAGACGTGTGCTCTTCCGATCTNNNCTCTCTTTTAACCCACTACC*C
		4	index 5: acagtg	CAAGCAGAAGACGGCATACGAGATcactgtGTGACTGGAGTTCAGACGTGTGCTCTTCCGATCTNNNCTCTCTTTTAACCCACTACC*C
		5	index 6: gccaat	CAAGCAGAAGACGGCATACGAGATattggcGTGACTGGAGTTCAGACGTGTGCTCTTCCGATCTNNNCTCTCTTTTAACCCACTACC*C
dpnii_dst_1st	TCATTGCACAGAGCAGGATC		No index	AATGATACGGCGACCACCGAGATCTACACTCTTTCCCTACACGACGCTCTTCCGATCTNNNNNNTCATTGCACAGAGCAGGAT*C
nlaiii_dst_2nd	CAGGGAGAAAGCAGGGAGAT	1	index 2: cgatgt	CAAGCAGAAGACGGCATACGAGATacatcgGTGACTGGAGTTCAGACGTGTGCTCTTCCGATCTNNNCAGGGAGAAAGCAGGGAGA*T
		2	index 3: ttaggc	CAAGCAGAAGACGGCATACGAGATgcctaaGTGACTGGAGTTCAGACGTGTGCTCTTCCGATCTNNNCAGGGAGAAAGCAGGGAGA*T
		3	index 4: tgacca	CAAGCAGAAGACGGCATACGAGATtggtcaGTGACTGGAGTTCAGACGTGTGCTCTTCCGATCTNNNCAGGGAGAAAGCAGGGAGA*T
		4	index 5: acagtg	CAAGCAGAAGACGGCATACGAGATcactgtGTGACTGGAGTTCAGACGTGTGCTCTTCCGATCTNNNCAGGGAGAAAGCAGGGAGA*T
		5	index 6: gccaat	CAAGCAGAAGACGGCATACGAGATattggcGTGACTGGAGTTCAGACGTGTGCTCTTCCGATCTNNNCAGGGAGAAAGCAGGGAGA*T
